# Expression of four mitochondrial tRNAs from only two loci

**DOI:** 10.1101/2025.11.12.688142

**Authors:** Jessica M. Warren, Kasavajhala V.S.K. Prasad, Anistynn M. Mendez, Stephanie Temnyk, John P. McCutcheon

## Abstract

Transfer RNAs (tRNAs) are among the few genes retained in animal mitochondrial genomes after more than a billion years of gene loss. These ancient bacterial vestiges are often structurally aberrant and less stable than their bacterial or cytosolic tRNA counterparts. In some lineages, mitochondrial tRNAs (mt-tRNAs) have become so truncated that the loss of one or both arms has expanded our understanding of what constitutes a functional tRNA. Here, we report another radical departure from canonical tRNA gene architecture: two overlapping tRNAs produced from opposite strands of the same locus. These ‘mirror’ tRNA pairs eliminate the need to retain separate loci for all tRNA genes, as a single locus can produce tRNAs to decode two different amino acids. We show that these mirror tRNAs are aminoacylated and demonstrate their presence in mitoribosomes. Furthermore, mirror tRNAs display strand-specific patterns of nucleotide modification and RNA editing, reflecting specific post-transcriptional maturation that depends on transcriptional orientation. To our knowledge, this demonstration of functional, bidirectional tRNA expression is a first for any genome or organism and reveals an unexpected strategy by which mitochondrial genomes maintain a complete set of tRNAs in the face of unrelenting gene loss. The discovery of mirror tRNAs has broad implications for the evolution of tRNA-interacting enzymes, mitochondrial biology, and even the origins of the protein synthesis machinery itself.
