## Supplementary Table 1 for "Expression of four mitochondrial tRNAs from only two loci"

### Sheet: Supp_File1_CDS
Supplementary table 1| Protein coding ORFs in the P. citri mitogenome
Gene.ORF	Start	Stop	Strand	Predicted frameshift position	Amino acid sequence ORF
cox1.1	1	1023	+	+1 frameshift at position 960	MYSTNHKNISLMYLLFGFWSGLMGLSMSFIIRIELMNLNNNFNNNMIYYMMITIHAFIMIFFMTMPIIIGSLSNWLLPLMLMSSDLIFPRLNNFSFWLLIPSLILMMMNMMLSNNINTGWTLYPPLINQNFITLNFIIFSLHLNGISSIFSSINFISSIFIINNNNFFFNNITLYIWSIIITTILLIISIPILSSAITMIILDNNLNMNFFNPLGNGNPILYQHLFWFFGHPEVYILILPGFGAMSQIMNQESGKMEIFSKINMIFAMISIGILGFIVWAHHMFTIGLDIDTQLYFMSATMIIAIPTSIKIFSWMMTLNGKKFLIHLLTFDQLDLLLYLH*
cox1.2	939	1511	+	+1 frameshift at position 960	MNNNFKWKKILNSSINFWSIGFIIMFTLGGLTGIILSNSIIDINLHDTYFVVAHFHYVLSMGVIFSIFSSFIFWSPLLFNVSLNNNWLKINFFNLFLSINLTFFPQHFLGMNGMPRRYIMYSDYFILWNNISSVGSSMTIIFTLIFIYIIIESFMCKRLIMFKMKFFNIEWLNNSPNLNHTFNENLLIIK*
cox2	1572	2237	+	Single ORF	MIISWFMIYFQNNFSFNMIMLNKLNNYIMIIMMMIMFIIIYMNLFIYLNKFNNKMLIENNLIEIIWTIIPLIIILFIAMPSIKVLYLNNEMKTNILSIKIISNQWFWYYEYLNFNNKFNSYMMYKNNFNFNMIETDNKMIIPFNMNLQLILTSMDVIHSWTIPSMNLKIDTIPNQLNNQNFKTNKPGLIFGQCSEICGINHSFMPIQIESINFNFFINWLN
atp8	2351	2461	+	Single ORF	MIQFMPNMWILLMIFNMMMFLMNFFINYFSSNKFKF
atp6	2467	3078	+	Single ORF	MFTIFDPYIMNYPMNYFLTIMFMIYLFKKNFWLNNLNMINLFNNNFNNNINQNNPIMNKTIFNLFISLLNFFLLINLMNLIPNFFYISTNIIFTLNFSFWFINNFFIFNLNNNMNIFFMNLTPKNTPLFLIPLINLIELNSFFIQILTLALRLMINMMLGHIIINLMNNLMMINIYMLIEMMIIFIQSYVFFILNLLNSNNMY
cox3	3079	3831	+	Single ORF	MNLNNFYFNIKISPWPIMISINMMNMMFNLILFLNFKFNMMMIIILLINFNTMMLWINHMYLINFKMNYYNNFIKLTKKIFLMLFILSEMMFFLSFFYINFSIYYFNNIMFNFNNLNMFNLNFFMALINSLILINSSLTFMMTLMYNLSYNLKMFKYINLTIMLSLYFIIIQLFEYKMLQFNINNSILMSNFYMLTSFHMFHVMMGSTIMIMIKYLKLSSLNNMNLEFKMTCIYWHFIDMIWIFIFLIFY
nad3	3919	4218	+	Single ORF	MMNIFLLISLIMLMINKLNLKMKNNNFMNNIECGFNNMNNKHIPIYNNFFMIMIIFLIFDLEFFLLIPLILLFNKLNWLKLMMMMLIIFFYLFFFIMWN
nad5.4	4895	5236	-	+1 frameshift at position 5170	MLLMYMYLYFFFFYSKINYNSYIFYIFFYFKDLFMEYFFMMYMNNFFFFFSMIYMMKIFLNLLLTNSMLVYYMNNKDLNYFNLILFFMLFLNIFLMKYLFKLYFFLIYVFFLV
nad5.3	5193	5591	-	+1 frameshift at position 5213	MVAPMPVSSLVHSSTLVVVGLYFLFRFSSFINLNILFYLSMLTLLFFGYNMIVSMDFKKIMALSTMNHMSLMMFFIYMKMNLYMYMYMMIHALFKSMIFMCIGVMIYFNFDIQDIRKLNFINMYMPLFFFFL*
nad5.2	5724	5933	-	Unknown	MIFFNYLMLLFVFIMLFLIFSLNLFSMLIWWDLLGLVSFLLVLFYKSNKIINFSLIVMLLNRLSDFLYY*
nad5.1	5948	6085	-	Unknown	MNKNIMLTYLFLNFNYINFNLMFYFDKYNLFFMFILMMIFLMIFM*
nad4.3	6196	6495	-	-1 frameshift at position 6474	IFIYLMMFFFIFFVIYFNLNSPIMMGFISELFMMMFLYKFFYLLLFMIFFMFMINLMYNLKYFIYILFNYNNLMMLNNMIYMKFYMIFFLFYNKYFFYF*
nad4.2	6443	7057	-	-1 frameshift at position 7046	LFMYFFSYPLLMIVFNMDINLNLNLIYFLNFKLWVLLIFYLLFLVKMSLFIFHLWLIKVHVEVSIVNSVILSSLMLKIGSFMFLRFNLLINSNLFNLKVLIFSISFYGMILISLMNFLNFDIKLMIANSSLIYMNMINFLLFSFFKMNLNFILFVLIFHSLNSMMMFFFIGILYILYFNRNFILIKGNFYLFNNIFFYFFCYLF*
nad4.1	7011	7340	-	-1 frameshift at position 7046	IFFMLLFFFVDYLSWIFIILILIIFYMIFLFNIEYFNNKYLINLFFLCLNMIMLFIYNNLFILFLIYEMMMIFILFLINMFSYQFERLNSSMILFVYMFFFLSFINNCF*
nad4L	7479	7685	-	Single ORF	MNNKNILYMMILLEYLMMMYMYMFMYVYMYMYMYLYMYMYMYMLISLLESLLIMCFLIKMMYFLVMIM
nad6	7985	8299	+	Single ORF	MSKFNFLSSIMLMFMFIMLNHYNFKLKMNFNLMKMILIMMNFNMIFYLNKLFKMKFNMIEYYMMMMMNKNNYFNYFNLMIYLILIIMFMINFIMLKTYFPMRKI
cytb	8301	9392	+	Single ORF	MIKSLNIKTPSNLYFWWNFGSLISIYMMIQILFGFMLSMNYMILNNPFMSSFFIYYNINFGWLMRLTHSNLTSLIFLLIMIHIKRNILFNTYFNKMMWMSGMMMLIIFMLIAFLGYSLIWTQMSYWGMMVITNFISTIPYLGKMLLNWIWGNFNINIILINRFFIIHFITPFILMMMILIHINILHINKSSNPLGLKNNLDLINLNPYSIIKDMIALIMILWIFINLNLFYPLMLNNFDNFNEMNYFITPNHIEPEWYFLFFYSILRSIPNKLSGLMMMFSSLMFFMFMPNLNINKIQNNKFNYLNYIMNMKLFFMIIIISILGSKLIEYPYEQINYMYINLLFIFFLIKMFIKMKNFILKSN*
nad1.4	9697	9849	-	Unknown	MFFSVNIMKISFYLILILIMILILFFRGCLVRFRMDKMLFLLWKLFSFNS
nad1.3	9825	10031	-	Unknown	MLKFLMWLISILVELNRIPFDFLESESELISGMNLEFSSLNFMIFFNWMFSYNFFKYFNFMFFLELML*
nad1.2	9919	10230	-	Unknown	MSFYFFLMVWSLNSIYIILSVIRLIIQNLSFEILFMMILFSLIILMKNFNLMFLNELNMISMIFFQNIKIFNMINFYFSWIKSYSIWFFSESISINFWNEFSI*
nad1.1	10227	10550	-	Unknown	MKIILILLMNMLSVGFYTLLEQKVLGYMNNRLGPNKIMILGVIQFMMDLIKLMFKDNIYLLMLNYLSFYVFILMFFSLSMFMWILMPFLINLMNFKFFMIFFSNYSK
Gene					Amino acid sequence after frame shifts
COX1					MYSTNHKNISLMYLLFGFWSGLMGLSMSFIIRIELMNLNNNFNNNMIYYMMITIHAFIMIFFMTMPIIIGSLSNWLLPLMLMSSDLIFPRLNNFSFWLLIPSLILMMMNMMLSNNINTGWTLYPPLINQNFITLNFIIFSLHLNGISSIFSSINFISSIFIINNNNFFFNNITLYIWSIIITTILLIISIPILSSAITMIILDNNLNMNFFNPLGNGNPILYQHLFWFFGHPEVYILILPGFGAMSQIMNQESGKMEIFSKINMIFAMISIGILGFIVWAHHMFTIGLDIDTQLYFMSATMIIAIPTSIKIFSWMMTLNGKKILNSSINFWSIGFIIMFTLGGLTGIILSNSIIDINLHDTYFVVAHFHYVLSMGVIFSIFSSFIFWSPLLFNVSLNNN…
NAD4					MFFMLLFFFVDYLSWIFIILILIIFYMIFLFNIEYFNNKYLINLFFLCLNMIMLFIYNNLFILFLIYEMMMIFILFLINMFSYQFERLNSSMILFVYMFFSYPLLMIVFNMDINLNLNLIYFLNFKLWVLLIFYLLFLVKMSLFIFHLWLIKVHVEVSIVNSVILSSLMLKIGSFMFLRFNLLINSNLFNLKVLIFSISFYGMILISLMNFLNFDIKLMIANSSLIYMNMINFLLFSFFKMNLNFILFVLIFHSLNSMMMFFFIGILYILYFNRNFILIKGNFYLFNNIFFIFFVIYFNLNSPIMMGFISELFMMMFLYKFFYLLLFMIFFMFMINLMYNLKYFIYILFNYNNLMMLNNMIYMKFYMIFFLFYNKYFFYF*
NAD5.3-4					MVAPMPVSSLVHSSTLVVVGLYFLFRFSSFINLNILFYLSMLTLLFFGYNMIVSMDFKKIMALSTMNHMSLMMFFIYMKMNLYMYMYMMIHALFKSMIFMCIGVMIYFNFDIQDIRKLNFINMYMPLFFFFFMVKLIMMGMFFYIFFYFKDLFMEYFFMMYMNNFFFFFSMIYMMKIFLNLLLTNSMLVYYMNNKDLNYFNLILFFMLFLNIFLMKYLFKLYFFLIYVFFLV*
