## Supplementary Table 3 for "Expression of four mitochondrial tRNAs from only two loci"

### Sheet: Sheet1
Supplementary table 3| P. citri tRNAs with mitogenome location and sequence as well as corresponding MITOS2 prediction of the locus and closest BLAST hit to scale insect relative.
	Mitogenome assembly coordinates			Final tRNA annotation				MITOS2 tRNA annotations from mitogenome assembly					Phenacoccus_manihoti		Phenacoccus_solenopsis		Aclerda_takahashii		Matsucoccus_matsumurae
	Start	Stop	Strand	tRNA	Sequence	A/T_bias	Length	MITOS2 start	MITOS2 stop	MITOS2 tRNA	MITOS2 score	MITOS2 strand	Best tRNA BLAST hit	e-value	Best tRNA BLAST hit	e-value	Best tRNA BLAST hit	e-value	Best tRNA BLAST hit	e-value
	4245	4302	+	AlaTGC	TAGATAAATCTTATTATTTGCAATAATAAATTATAATAAATATTTAATTATATTATCTAA	0.916667	60	Missing					tRNA-Leu	0.007	trnC-UGC	7.96e-15	trnP(tgg)	0.000589	tRNA-Ser	0.002
	4303	4361	+	ArgTCG	TATATAAACTAACTTTAATTTCGACTTAAAATTATGAATTAATTAAATTCATTATATAA	0.881356	59	4292	4361	trnR(tcg)	0.06	+	trnT(tgt)	0.002	trnR(tcg)	1.08e-06	trnR(tcg)	4.05e-06	tRNA-Met	0.024
	4371	4425	+	AsnGTT	TTAATTGAAATTAATATTACTGTTAATAATATAAAGAATTAAAACTCCAATTAAG	0.854545	55	4370	4425	trnN(gtt)	3.7e-05	+	trnN(gtt)	7.03e-15	trnN(gtt)	3.04e-13	tRNA-Val	1.27e-05	trnP(tgg)	0.022
	2290	2351	+	AspGTC	AAAAAAATAGTTAATAAATATAATATAACATTAATTTGTCAAATTAAAATAATTTTTTTTTA	0.935484	62	2289	2351	trnD(gtc)	0.0037	+	trnD(gtc)	4.31e-12	trnD(gtc)	4.89e-24	trnD(gtc)	1.08e-13	trnD(gtc)	6.87e-16
	4236	4293	-	CysGCA	AATTAAATATTTATTATAATTTATTATTGCAAATAATAAGATTTATCTAATTTAATT	0.929825	57	4240	4293	trnC(gca)	0.012	-	tRNA-Leu	0.007	trnC(gca)	3.87e-12	trnP(tgg)	0.000577	tRNA-Gln	0.007
	13758	13813	-	GlnTTG	TTTATTTAAAATTAATTTTTTGAAAATTAATAAATTAGTTAATTCTAATAAATAAAA	0.947368	57	Missing					trnW(tca)	1.27e-05	trnQ-CAA	3.18e-13	trnA(tgc)	0.002	tRNA-Val	1.28e-05
	4480	4537	+	GluTTC	ATTTTTATAGTTTAAAATAAAACATTATATTTTCAATATAAAAATTTATTTAAAAATA	0.948276	58	4479	4537	trnE(ttc)	3.3e-05	+	trnE(ttc)	9.35e-14	trnE(ttc)	2.85e-20	trnE(ttc)	1.21e-12	trnE(ttc)	9.41e-14
	3840	3896	+	GlyTCC	ATTTTATTAATATATAATTAAGTATATTTAATTTCCAATTAAAAAGATATATAAAATA	0.931034	58	3839	3897	trnG(tcc)	0.00075	+	trnG(tcc)	6.17e-16	trnG(tcc)	7.64e-15	trnG(tcc)	6.58e-16	trnG(tcc)	1.46e-17
	6104	6169	-	HisGTG	ATTTATATATTTTAAGAAAAAAATTAATTTGTGAAATTAAAAATAAATTTAATTATTTTATAAATA	0.954545	66	6103	6169	trnH(gtg)	0.00031	-	trnH(gtg)	2.4e-09	trnH(gtg)	1.16e-19	trnH(gtg)	4.77e-12	trnH(gtg)	8.44e-09
	13808	13872	+	IleGAT	AATAAAATGCCTGATTAAAGGATTACTTCGATAAAGTAAATTATATAATAAAATTATTTTTATTA	0.846154	65	13807	13872	trnI(gat)	3.2e-09	+	trnI(gat)	1.7e-17	trnI(gat)	1.3e-12	trnI(gat)	1.03e-07	trnI(gat)	4.59e-12
	1511	1574	+	LeuTAA	ATTAATATGGCAGAATAATATGCATTGAATTTAAAATTCAAATATAAATTAAATTTTATTAATA	0.875	64	1510	1574	trnL2(taa)	3.6e-08	+	trnL2(taa)	2.67e-08	trnL2(taa)	2.46e-15	trnL2(taa)	3.46e-07	trnC(gca)	2.2e-09
	10551	10611	-	LeuTAG	GATATTTATAAAATTAAATTTAGAATTTAAATTATAATTTTATTTAAAAATTAAAATATTA	0.967213	61	Missing					trnL1(tag)	1.12e-19	trnH(gtg)	4.8e-05	trnL1(tag)	1.37e-12	trnC(gca)	1.47e-05
	2238	2290	+	LysTTT	ATTTAGATAATATTAATCTTTTAAATTAATTTAGTTAAATTAACTTCTAAATA	0.90566	53	2237	2290	trnK(ttt)	0.0058	+	trnK(ttt)	1.84e-09	trnQ-CAA	9.51e-07	trnK(ttt)	1.24e-05	trnE(ttc)	0.002
	13645	13706	+	MetCAT	AGAAAAATAAGCTAAAACAAGCTTTTGAACTCATAATTCAAATATAAATTATTTTTTTTTCTA	0.825397	63	13644	13707	trnM(cat)	9.6e-10	+	trnM(cat)	1.71e-23	trnM(cat)	7.39e-22	trnM(cat)	1.32e-12	trnM(cat)	1.33e-18
	4526	4589	-	PheGAA	ATTTAAATAGTTAAAATTATAATATTATTTTGAAAAAATAAAGTTAATAAATTATTTTTAAATA	0.953125	64	4525	4589	trnF(gaa)	0.0022	-	trnF(gaa)	1.37e-18	trnF(gaa)	1.05e-13	trnF(gaa)	5.09e-18	trnF(gaa)	8.69e-15
	7777	7832	-	ProTGG	CAGTAAATAGTTTAATTAAAAATAATAATTTTGGATATTATAGATTAATTTACTGA	0.857143	56	7776	7832	trnP(tgg)	2.4e-09	-	trnW(tca)	0.002	trnH(gtg)	0.000527	trnH(gtg)	1.09e-06	trnP(tgg)	3.84e-12
	4423	4478	+	SerTCT	AAGATAAATATAAATTTAAGCTTCTAACTTAAAATAAAAATAAATTTTTTATCTTT	0.892857	56	4422	4478	trnS1(tct)	0.0098	+	trnS1(tct)	6.89e-09	trnS1(tct)	5.63e-10	trnS1(tct)	7.34e-09	trnG(tcc)	1.25e-05
	9415	9467	+	SerTGA	AAGTTATAAATATTTATTTTGAAAATAAATTAAGCATTATTAGCAATAACTTT	0.867925	53	9414	9467	trnS2(tga)	0.0059	+	trnS2(tga)	1.02e-12	trnL-CUA	9.51e-07	trnS2(tga)	0.000151	trnW(tca)	0.000498
	7724	7777	+	ThrTGT	AAATTTTTAGTTTAAATAAAACGTTGATTTTGTAAATCAAAAAAAGTAAAATTTA	0.872727	55	7723	7778	trnT(tgt)	1e-06	+	trnT(tgt)	2.02e-15	trnT(tgt)	1.58e-10	trnT(tgt)	4.43e-05	trnT(tgt)	3.01e-13
	14822	14881	+	TrpTCA	AAGATTTTAAGTTAAATAAATAAACTATTAATTTTCAAAATTAAAAATTTATAAATCTTA	0.916667	60	14821	14881	trnW(tca)	5.5e-05	+	trnW(tca)	4.42e-18	trnW(tca)	8.5e-21	trnH(gtg)	7.98e-09	trnW(tca)	1.55e-17
	13708	13760	-	TyrGTA	AAATAAATTAATAATAAATTGTAAATTTATTAAAGAATTAAATTCTTTATTTA	0.943396	53	Missing					trnY(gta)	3.8e-18	trnL2(taa)	6.41e-09	trnY(gta)	3.8e-12	trnY(gta)	3.59e-12
	13708	13765	+	ValTAC	TAAATAAAGAATTTAATTCTTTAATAAATTTACAATTTATTATTAATTTATTTATTTAA	0.949153	59	Missing					trnY(gta)	4.24e-18	trnL2(taa)	1.72e-10	trnY(gta)	4.24e-12	trnY(gta)	4e-12
	7779	7832	+	trnX	AGTAAATTAATCTATAATATCCAAAATTATTATTTTTAATTAAACTATTTACTG	0.87037	54	7776	7832	trnP(tgg)	2.4e-09	-	trnW(tca)	0.002	trnH(gtg)	0.000504	trnH(gtg)	1.09e-06	tRNA-Pro	3.84e-12
			Green backgrounds correspond to a match between the final tRNA annotation and the predicted tRNA identity
			Red nucleotides are post-transcriptional additions that are not encoded in the mitogenome sequence
