## Supplementary Table 4 for "Expression of four mitochondrial tRNAs from only two loci"

### Sheet: pcitri_db4
Supplementary table 4| Complete P. citri tRNA reference database used for mapping. Bacillus control tRNA was only used in MSR-seq analyses.
	Genome	Anicodon	ID	Sequence
	Bacillus	IleGAT	control	GGGCCTGTAGCTCAGCTGGTTAGAGCGCACGCCTGATAAGCGTGAGGTCGGTGGTTCGAGTCCACTCAGGCCCACCA
	Mitochondria	ProTGG	78	CAGTAAATAGTTTAATTAAAAATAATAATTTTGGATATTATAGATTAATTTACTGACCA
	Mitochondria	UnkNNN	78	AGTAAATTAATCTATAATATCCAAAATTATTATTTTTAATTAAACTATTTACTGCCA
	Mitochondria	ThrTGT	133	AAATTTTTAGTTTAAATAAAACGTTGATTTTGTAAATCAAAAAAAGTAAAATTTACCA
	Mitochondria	HisGTG	1741	ATTTATATATTTTAAGAAAAAAATTAATTTGTGAAATTAAAAATAAATTTAATTATTTTATAAATACCA
	Mitochondria	PheGAA	3321	ATTTAAATAGTTAAAATTATAATATTATTTTGAAAAAATAAAGTTAATAAATTATTTTTAAATACCA
	Mitochondria	GluTTC	3373	ATTTTTATAGTTTAAAATAAAACATTATATTTTCAATATAAAAATTTATTTAAAAATACCA
	Mitochondria	SerTCT	3432	AAGATAAATATAAATTTAAGCTTCTAACTTAAAATAAAAATAAATTTTTTATCTTTCCA
	Mitochondria	AsnGTT	3485	TTAATTGAAATTAATATTACTGTTAATAATATAAAGAATTAAAACTCCAATTAAGCCA
	Mitochondria	ArgTCG	3549	TATATAAACTAACTTTAATTTCGACTTAAAATTATGAATTAATTAAATTCATTATATAACCA
	Mitochondria	CysGCA	3617	AATTAAATATTTATTATAATTTATTATTGCAAATAATAAGATTTATCTAATTTAATTCCA
	Mitochondria	AlaTGC	3608	TAGATAAATCTTATTATTTGCAATAATAAATTATAATAAATATTTAATTATATTATCTAACCA
	Mitochondria	GlyTCC	4014	ATTTTATTAATATATAATTAAGTATATTTAATTTCCAATTAAAAAGATATATAAAATACCA
	Mitochondria	AspGTC	5559	AAAAAAATAGTTAATAAATATAATATAACATTAATTTGTCAAATTAAAATAATTTTTTTTTACCA
	Mitochondria	LeuTAA	6336	ATTAATATGGCAGAATAATATGCATTGAATTTAAAATTCAAATATAAATTAAATTTTATTAATACCA
	Mitochondria	TrpTCA	7939	AAGATTTTAAGTTAAATAAATAAACTATTAATTTTCAAAATTAAAAATTTATAAATCTTACCA
	Mitochondria	GlnTTG	9007	TTTATTTAAAATTAATTTTTTGAAAATTAATAAATTAGTTAATTCTAATAAATAAAACCA
	Mitochondria	IleGAT	8948	AATAAAATGCCTGATTAAAGGATTACTTCGATAAAGTAAATTATATAATAAAATTATTTTTATTACCA
	Mitochondria	TyrGTA	9060	AAATAAATTAATAATAAATTGTAAATTTATTAAAGAATTAAATTCTTTATTTACCA
	Mitochondria	ValTAC	9055	TAAATAAAGAATTTAATTCTTTAATAAATTTACAATTTATTATTAATTTATTTATTTAACCA
	Mitochondria	MetCAT	9114	AGAAAAATAAGCTAAAACAAGCTTTTGAACTCATAATTCAAATATAAATTATTTTTTTTTCTACCA
	Mitochondria	LeuTAG	12209	GATATTTATAAAATTAAATTTAGAATTTAAATTATAATTTTATTTAAAAATTAAAATATTACCA
	Mitochondria	SerTGA	13353	AAGTTATAAATATTTATTTTGAAAATAAATTAAGCATTATTAGCAATAACTTTCCA
	Mitochondria	LysTTT	5620	ATTTAGATAATATTAATCTTTTAAATTAATTTAGTTAAATTAACTTCTAAATACCA
	Moranella	ArgCCG	712	ACGCCCGTAGCTCAGCTGGATAGAGCGCTGCCCTCCGGAGGCAGAAGTCTCAGGTTCGAATCCTGTCGGGCGTACCA
	Moranella	HisGTG	713	GTGATTGTAGCTCAGTTGGTAGAGCCCTGGATTGTGATTCCAGTTGTCGTGGGTTCAAGTCCCATCAGTCACCCCA
	Moranella	LeuCAG	662	GCGAAGGTGGCGGAATTGGTAGACGCGCTAGCTTCAGGTGTTAGTGTCTTACCGGACGTGAGGGTTCAAATCCCTCTCTTCGCACCA
	Moranella	ProTGG	796	CGGCGAGTAGCGCAGCTTGGTAGCGCAACTGGTTTGGGACCAGTGGGTCAGAGGTTCAAATCCTCTCTCGCCGACCA
	Moranella	ValGAC	806	GCGTCCGTAGCTCAGTTGGTTAGAGCACCACCTTGACATGGTGGGGGTCAGTGGTTCGATTCCACTCGGACGTACCA
	Moranella	TrpCCA	781	AGGGGCGTAGTTCAATTGGTAGAGCACCGGTCTCCAAAACCGGTTGTTGGGAGTTCAAGTCTCTCCGCCCCTGCCA
	Moranella	GlyGCC	871	GCGGGAATAGCTCAGTGGTAGAGCACAACCTTGCCAAGGTTGGGGTCGCGAGTTCGAGTCTCGTTTCCCGCTCCA
	Moranella	ProGGG	688	CGGCATGTAGCGCAGCCTGGTAGCGCACCGTCATGGGGTGTCGGGGGTCGGAGGTTCGAATCCTCTCATGCCGACCA
	Moranella	LeuCAA	738	GCCGAAGTGGCGAAATTGGTAGACGCAGTTGATTCAAAATCAACCACCTGCTGGTATGCCGGTTCGAGTCCGGCCTTCGGCACCA
	Moranella	ProCGG	741	CGGTGAGTGGCGCAGTCTGGTAGCGCAATACGTTCGGGACGTATTGGTCGGAGGTTCAAATCCTCTCTCACCGACCA
	Moranella	GluTTC	574	GTCCCCTTCGTCTAGGGGTCTAGGACACCGCCCTTTCACGGCGGTAACAGGGGTTCGAACCCCCTAGGGGACGCCA
	Moranella	AspGTC	857	GGTGCGGTAGTTCAGTTGGTTAGAATACCGGCCTGTCACGTCGGGGGTCGCGGGTTCAAATCCCGTCCGCACCGCCA
	Moranella	LeuTAG	684	GCGGGAGTGGCGAAATTGGTAGACGCACCAGATTTAGGTTCTGACGCCGCATGGTATGCGAGTTCAAATCTCGCCTCCCGCACCA
	Moranella	GlnTTG	708	TGGGATATAGCCAAGCGGTAAGGCAGCGGGTTTTGATCCCGCCACACCCAGGTTCGAATCCTGGTATCCCAGCCA
	Moranella	MetCAT	795	GGCTACGTAGCTCAGTTGGTTAGAGCACAGCACTCATAATGCTGGGGTCACAGGTTCGATTCCCGTCGTAGCTACCA
	Moranella	GlnCTG	697	TGGGGTATAGCCAAGCGGTAAGGCACCGGATTCTGATTCCGGCATCCCCAGGTTCGAATCCTGGTACCCCAGCCA
	Moranella	LeuGAG	728	GCCGAGGTGGTGAAATTGGTAGACACGCTACCTTGAGGTGGTAGTGCCCGATGGGGCTTACGGGTTCAAGTCCCGTCCTCGGCACCA
	Moranella	fMetCAT	778	CGCGGGGTGGAGCAGCATGGTAGCTCGTCGGGCTCATAACCCGAAGGTCGTCGGTTCAAATCCGACCCCCGCAACCA
	Moranella	ValTAC	777	GGGTGATTAGCTCAGCTGGGAGAGCACCTCCCTTACAAGGAGGGGGTCGGCGGTTCGATCCCGTCATCACCCACCA
	Moranella	LysTTT	835	GGGTCGTTAGCTCAGTTGGTAGAGCAGTTGACTTTTAATCAATTGGTCGCCGGTTCGATTCCTGCACGACCCACCA
	Moranella	CysACA	220	GTCTGTTAGTGGTGTGTCAGTCCGCAGCTAACAAGCAAATTAAAAGACTTGACTAAGCATGTAGCGCCGAAGGGGCAGAAATGACGGACGCGGGTTCAAATCCCGCCAGCTCCACCA
	Moranella	AsnGTT	816	TCCTCTGTAGTTCAGTTGGTAGAACGGCGGACTGTTAATCCGTATGTCACTGGTTCGAGTCCAGTCAGAGGAGCCA
	Moranella	ThrTGT	876	GCCGGCATAGCTCAGTTGGAAGAGCAACTGACTTGTAATCAGTGGGTCGAGGGTTCGACTCCTTCTGCCGGCACCA
	Moranella	TyrGTA	743	GGTGGGGTTCCCGAGCGGTTAAAGGGAGCAGACTGTAAATCTGCCGTCACAGACTTCGAAGGTTCGAATCCTTCCCCCACCACCA
	Moranella	GlyTCC	696	GCGGGCATCGTATAATGGCTATTACCTCAGCCTTCCAAGCTGAAGATGTGGGTTCGATTCCCACTGCCCGCTCCA
	Moranella	ThrGGT	762	GCTGATATAGCTCAGGTGGTAGAGCACACCCTTGGTAAGGGTGAGGTCGGCAGTTCGAATCTGCCTATTAGCACCA
	Moranella	SerCGA	763	GGAGAGATGCCGGAGTGGTTGAACGGGACGGTCTCGAAAACCGTTAAGGGAAGTATCCCTTCCAGGGTTCAAATCCCTGTCTCTCCGCCA
	Moranella	PheGAA	797	GCCCGGATAGCTCAGTTGGTAGAGCAGGGGACTGAAAATCCCCGTGTCCTTGGTTCAATTCCAAGTCCGGGCACCA
	Moranella	SerTGA	880	GGAGGAGTGGCCGAGTGGTTTAAGGCACCGGTCTTGAAAACCGGCGAAGAGCAATCTTCCGTGGGTTCAAATCCTACCTCCTCCACCA
	Moranella	ArgCCT	515	GTCTCCGTAGTTAAATGGATATAATAAGCCCCTCCTAAGAGCTAGTTACAGGTTCGATTCCTGTCGGAGACGCCA
	Moranella	AlaGGC	800	GGGGCTATAGCTCAGTTGGTAGAGCGCTTGCATGGCATGCAAGAGGTCAGCGGTTCAATTCCGCTTAGCTCCACCA
	Moranella	Ile2CAT	768	GGCCCTTTAGCTCAGTGGTTAGAGCAAGCGACTCATAATCGCTTGGTCGTTGGTTCAAGTCCAACAAGGGCCACCA
	Moranella	CysGCA	627	GGCGCGTTGGCAGAGTGGCCATGCAGCGGATTGCAAATCCGTCCACCTCGGTTCAACTCCGGGACGCGCCTCCA
	Moranella	LeuTAA	582	ACCCGGGTGGTGGAATTGGTAGACACAGGGGATTTAAAATCCCTTAGCCTTGGGCTGTACGAGTTCAAATCTCGTCTCGGGTACCA
	Moranella	SerGCT	834	GGTGAGGTAGCCAAGAGGCTGAAGGCGCTCCCCTGCTAAGGGAGTATACAGTAAAAGCTGTATCGAGGGTTCGAATCCCTCCCTCACCGCCA
	Moranella	ArgACG	822	GCATCCGTAGCTCAGCTGGATAGAGTACTCGGCTACGAACCGAGCGGTCGGAGGTTCGAATCCTCCCGGGTGCACCA
	Moranella	SerGGA	654	GGTGAGGTGTCCGAGTGGCTGAAGGAGCACGCCTGGAAAGTGTGTATACACACAAGTGTATCGAGGGTTCGAATCCCTCCCTCATCGCCA
	Moranella	ArgTCT	748	GCGCTCTTAGCTCAGTCGGATAGAGCAACGGCCTTCTAAGCCGTAGGTCATAGGTTCGAACCCTATAGGGCGCACCA
	Moranella	IleGAT	691	AGGCCTGTAGCTCAGTTGGTTAGAGCGTACCCCTGATAAGGGTAAGGTAGGTGGTTCAATTCCACTCAGGCCTACCA
	Moranella	AlaTGC	735	GGGGCTATAGCTCAGTTGGTAGAGCACCTGTTTTGCAAGCAGGAAGTCAGCGGTTCGATCCCGCTTAGCTCCACCA
	Moranella	AspGTC	857	GGTGCGGTAGTTCAGTTGGTTAGAATACCGGCCTGTCACGTCGGGGGTCGCGGGTTCAAATCCCGTCCGCACCGCCA
	Nuclear	SerCGA	2292	GCCCCGGTAGTCTAGTTGGTAAGTCAGGTGGTATAACGTGTGGTGTGCACGAGGTCCTGGGTTCGAGTCCCACCCCAGGCACCA
	Nuclear	MetCAT	5763	AGCAGAGTGGCGCAGTGGAAGCGTGCTGGGCCCATAACCCAGAGGTCCGTGGATCGAAACCACGCTCTGCTACCA
	Nuclear	LysTTT	8212	GCCCGGATAGCTCAGTCGGTAGAGCATTAGGCTTTTAACCTAAGGGTCCAGGGTTCGAGTCCCTGTTCGGGCGCCA
	Nuclear	LysTTT	8492	GCCCGGATAGCTCAGTCGGTAGAGCATTAGGCTTTTAACCTAAGGGTCCAGGGTTCGAGTCCCTGTCCGGGCGACCA
	Nuclear	LysTTT	847	GCCCGGATAGCTCAGTCGGTAGAGCATTAGGCTTTTAACCTAAGGGTCCAGGGTTCGAGTCCCTGTCCGGGCGCCA
	Nuclear	SerACT	1765	TGATGGCTGCATGCACAAGATTATGGTTTACTAAACCAAAGGTCCTGGGTTCGATTCCCAGCCAAGCCA
	Nuclear	UndetNNN	259	GATAGCTGAGTGGTGAGAGCTCTGAACTGTCACGCAGGAGTCGTGGGTTCGAACCCCACACGGGTCACCA
	Nuclear	UndetNNN	600	GCCTGGGTAGCTCAGTTGGCAGAGCATTAGGAATCTCATACCTATACCATACCTACCTATACAAATGGATTGCGTTTCTCAACCTAAAGGTCCAGGGTTCGAGTCCCTGTCCAGGCTTACCA
	Nuclear	AlaGGC	529	GCCTCAGTGGTGTAGTGGAATGCACGCTGGACCGGCAATCCGGAGGGCCTGGGTTCGATTCCCAGGCTGGGCACACCA
	Nuclear	ValGAC	514	GCTTGGGTAGCTCAGTTGATAGAGCACTAGGAACGACAATCTAGGGGTCCAGGGTTCGAATCCCTGTCCAAGCACCA
	Nuclear	GlnTTG	691	GGTCCCATGGTGTAATGGTTAGCACTCTGGACTTTGAATCCAGCGATCCGAGTTCAAATCTCGGTGGGACCTCACCA
	Nuclear	ThrAGT	797	GGCGCTGTGGCTTAGTTGGTTAAAGCGCCTGTCTAGTAAACAGGAGATCGAGGGTTCGAATCCCTCCAGTGCCTCACCA
	Nuclear	TrpCCA	716	GATCTCGTGGCGCAACGGTAGCGCGTCTGACTCCAGATCAGAAGGTTGCGTGTTCAAATCACGTCGAGATCACCA
	Nuclear	TrpCCA	713	GACCTCGTGGCGCAACGGTAGCGCGTCTGACTCCAGATCAGAAGGTTGCGTGTTCAAATCACGTCGGGGTCACCA
	Nuclear	ArgTCG	697	GACCATGTGGCCTAACGGATAAGGCGTCGGACTTCGAATCCGAAGATTGCAGGTTCGAATCCTGTCATGGTCGCCA
	Nuclear	ArgCCT	6742	GCCCCTGTGGCCTAATGGATAAGGCATCGGTCTCCTAAACCGGGGATTGTGGGTTCGAGTCCCACCAGGGGTACCA
	Nuclear	SerTGA	741	GCTGCGGTGTCCGAGTGGTTAAGGAGTTGGACTTGAAATCCAATGGGTTCTACCCGCACAGGTTCGAATCCTGTCCGCAGCGCCA
	Nuclear	MetCAT	698	GCCTCGGTAGCGCAGTAGGCAGCGCGTAAGTCTCATAATCTTAAGGTCGTGAGTTCGATCCTCACCCGGGGCACCA
	Nuclear	MetCAT	7302	GCCTCGGTAGCGCAGTTGGCAGCGCGTAAGTCTCATAATCTTAAGGTCGTGAGTTCAATCCTCACCCGGGGCACCA
	Nuclear	SerTGA	193	TGGCTTAGTGGGTTGAGCCACAGCTTTCTGAACAAGAGGTCGTGGGTTCAAATCCCGCTAGAGCCA
	Nuclear	PheGAA	7883	GCCGAAATAGCTCAGTTGGGAGAGCGTTAGACTGAAGATCTAAAGGTCCCTGGTTCGATCCCGGGTTTCGGCACCA
	Nuclear	UndetNNN	593	GCCTGGATAGCTCAGTTGGCAGAGCGGTAGGAAATCTTACAAGCAGTACGTAATTCATCCGACTCCTAGCAGTACACGTTTCTCAACCTAAAGGTCCAGGGTTCGAATCCCTGTCCAGGCCACCA
	Nuclear	UndetNNN	551	GTCTGGGTAGCTCAGTTGGTAGAGCACTAGGAACGATTATTCAGTTTGCGCTATAGCATATACATTGGAAAATCCTCGTTTCTTGACCTAGGGGTCCAGGGTTCGAGTCCCTGTCCAGGCACCA
	Nuclear	AlaCGC	608	GCCTGGGTAGCTCAGTTGGTAGAGCATTAGGAACGCAACCTAATGGTCCAGGGTTCGAATCCCTGTCCAGGCACCA
	Nuclear	SerCGA	623	GCCTGGGTAGCTCAGTTGGTAGAGCGTTAGGAACGAAACCTAATGGTCCAGGGTTCGAATCCCTGTCCAGGCACCA
	Nuclear	UndetNNN	577	GCCTGGGTAGCTCAGTTGGTAGAGCATTAGGAACGATCTAATTGGCTTATATGCGAGCACCATAGCAAACCCGAACGCTTGCGTTCAACCCTCGTTTCCCATCCTAAGGGTCCAGGGTTCGAGTCCCTGTCCAGGCACCA
	Nuclear	UndetNNN	620	GCCTGGGTAGCTCAGTTGGCAGAGCATTAGGAATGTTACTATAGAATTTGAAAGAATGTCTTTGCGTCTTAGTGAACTAAACGCTCGATCTGCGTAAAAACTCGTTTCCCAACCTAAAGGTCCAGGGTTCGAATCCCTGTCCAGGCACCA
	Nuclear	ArgTCT	6022	GCCTGGGTAGCTCAGTTGGCAGAGCGGTAGGATTCTGACCTACAGGTCCAGGGTTCGAGTCCCTGTCCAGGCCCCA
	Nuclear	UndetNNN	586	GCCTGGGTAGCTCAGTTGGCAGAGCGTTAGGAAATCTTACCAGCTGAACATATTAGGTACCTACTAAACTGTGCGCGTTTCTCAACCTAAAGGTCCAGGGTTCGAGTCCCTGTCCAGGCCTACCA
	Nuclear	UndetNNN	598	GCCTGGGTAGCTCAGTTGGCAGAGCGTTAGGAAATCTTTCAAGCAGTACTTATTATAGTACCTACCTATCTACACTGTTCGCGTTTCTCAACCTAAAGGTCCAGGGTTCGAGTCCCTGTCCAGGCCTACCA
	Nuclear	SupTTA	587	GCCTGGGTAGCTCAGTTGGCAGAGCGTTAGGTTTTATACCTAAGGGTCCAGGGTTCGAGTCCCTGTCCAGGCCCCA
	Nuclear	UndetNNN	562	GCCTGGGTAGCTCAGTTGGCAGAGCAGTAGGATTCTTACGGTTAACCGGTTACTATTAGTAGGTAAAAGGTATATGCTACGTTTGTAGATATCATTGCGTTTCTCAACCTACAGGTCCAGGGTTCGAGTCCCTGTCCAGGCCCCA
	Nuclear	ValAAC	509	GCCTGGGTAGCTCAGTAGGCAGAGCTTTAGGAAAACAACCTAAGCGTCCAGGGTTCGACTCCCTGCCCAGGCACCA
	Nuclear	AlaCGC	642	GCCTGGGTAGCTCAGTTGGCAGAGCATTAGGAATCGCATTCCTAAGGTCCAGGGTTCGAATCCCTGCCCAGGCACCA
	Nuclear	UndetNNN	572	GCCTGGGTAGCTCAGTTGGCAGAGCAGTAGGATTCTTACCATATCTCGATAGAACTTAGAACTGCGTTTCTAAACCTACAGGTCCAGGGTTCGAGTCCCTGTCCAGGCCCCA
	Nuclear	UndetNNN	590	GCCTGGGTAGCTCAGTTGGCAGAGCATTAGGAATCTCTTTATACGGTATTTTCGTCAAACATTGCTGGTAAGCAACCGGTGTTATTCAAAACCTCGATTCTTTACCTAAGGTCCAGGGTTCGAATCCCTGCCCAGGCACCA
	Nuclear	UndetNNN	498	GCCTGGGTAGCTCAGTGGGCAGAGCATTAGGAATCACTCTAAGGTTGCATAATATAAAACGTACATAAGCGTATAACCGGTTCTATAAATAGGTACTAACCTCGATTCTATACCTAAGGTCCAGAGTTCGAATCCCTGCCCAGGCACCA
	Nuclear	HisGTG	6502	GCCGTGATCGTCTAGTGGTTAGGACATTGCGTTGTGGCCGCAATAACCCAGGTTCGAATCCTGGTCACGGCACCA
	Nuclear	SerCGA	631	GCCTGGGTAGCTCAGTTGGTAGAGCACTAGGAACGAAACCTAGGGGTCCAGGGTTCGAATCCCTGTCCAGGCACCA
	Nuclear	ThrCGT	623	GCCTGGGTAGCTCAGTTGGTAGAGCATTAGGAACGTAACCTAAGGGTCCAGGGTTCGAGTCCCTGTCCAGGCACCA
	Nuclear	SerCGA	6272	GCCTGGGTAGCTCAGTTGGTAGAGCACTAGGAACGAAACCTAGGGGTCCAGGGTTCAAATCCCTGTCCAGGCACCA
	Nuclear	SerCGA	603	GCCTGGGTAGCTCAGTTGGCAGAGCACTAGGAACGAAACCTAGGGGTCCAGGGTTCAAATCCCTGTCCAGGCACCA
	Nuclear	SerCGA	6172	GCCTGGGTAGCTCAGTTGGTAGAGCACTAGGAACGAAACCTAGGGGTCCAGGGTTCAAGTCCCTGTCCAGGCACCA
	Nuclear	SerCGA	549	GCCTGGGTAGCTCAGTTGGCAGAGCGCTAGGAACGAAACCTAGGAGTCCAGGGTTCGAGTCCCTGTCCAGGCCACCA
	Nuclear	SerCGA	630	GCCTGGGTAGCTCAGTTGGTAGAGCACTAGGAACGAAACCTAGGGGTCCAGGGTTCGATTCCCTGTCCAGGCACCA
	Nuclear	UndetNNN	547	GCCTGGGTAGCTCAGTTGGCAGAGCATTAGGAACGATTAATGAACGTTCGTTGATTGCAAGTAATGTACATACATTCGTGTACAAAATCACGATTCTTAACCTAAGTGTCCAGGGTTCGAATCCCTGTCCAGGCACCA
	Nuclear	UndetNNN	612	GCCTGGATAGCTCAGTTGGCAGAGCATTAGGATAACTTGAAAAGTAAATGCTGATTGCATGTATGATTAACGTTGTTATAATACAAACATCTCGTTTCTAAACCTAACGGTCCAGGGTTCGAATCCCTGTCCAGGCTACCA
	Nuclear	UndetNNN	590	GCCTGGGTGGCTCAGCGGGCAGAGCATTAGGTAACACAAGTTTGAAGTTATTCCTGTGAATTGCAAGCCGCTGCGTAAGTTTACATACTTGCGAGAAACCTCGATTCAAAACCTAAAGGTCCAGGGTTCGATTCCCTGCCCAGGCACCA
	Nuclear	ThrCGT	675	GCCCAGGTAGCTCAGTTGGTAGAGCATTAGGAACGTAACCTAAGGGTCCAGGGTTCGAGTCCCTGCCTGGGCACCA
	Nuclear	SerACT	575	GCCTGGGTAGCTCAGTTGGCAGAGCGTTAGGAAACTAACCTAATGGTCCAGGGTTCGAGTCCCTGTCCAGGCCTACCA
	Nuclear	AlaAGC	6203	GGGGGCGTAGCTCACATGGTAGAGCGCTCGCTTAGCATGCGAGAGGTACCGGGATCGATACCCGGCGCCTCCACCA
	Nuclear	SerAGA	7563	GCAGTCGTGGCCGAGTGGTTAAGGCGTCTGACTAGAAATCAGATTCCCTCTGGGAGCGTAGGTTCGAGTCCTACCGACTGCGACCA
	Nuclear	CysGCA	768	GGGGGTATAGCTCAGTGGTAGAGCATTCGACTGCAGATCGAGAGGTCACCGGTTCAAACCCGGTTGCCCCCTACCA
	Nuclear	AlaGGC	233	CAACCTATTTGTAATTGCACGCTGGACTGGCAATCCGAAGGGCCTGGGTTCGATTCCCAGGCTGGGCACCA
	Nuclear	GluTTC	7067	TCCCGTGTGGTCTAGTGGCTAGGATATCTGGCTTTCACCCAGAAGGCCCGGGTTCGATTCCCGGCACGGGAACCA
	Nuclear	ThrTGT	8102	GCCTCCATAGCTCAGTGGTTAGAGCACTGGTCTTGTAAACCAGGGGTCGGGAGTTCAATTCTCCCTGGGGGCACCA
	Nuclear	SerGCT	8022	GACGAGGTGGCCGAGTGGTTAAGGCGTTGGACTGCTAATCCAATGTGCTATGCACGCGTGGGTTCGAATCCCATCCTCGTCGACCA
	Nuclear	SerACT	2272	TGGTAGCCCAGTGGTTAGGGCAGTGGAATACTATTCGGGAGGTCGTAGGTTCGATCCCCACCCAGGCCA
	Nuclear	ArgTCG	683	GACCGTGTGGCCTAACGGATAAGGCGTCGGACTTCGGATCCGAAGATTGCAGGTTCGAGTCCTGTCACGGTCGACCA
	Nuclear	AspGTC	204	TCCTCAGTAGTATAGTGGTAAGTATCCCCGGCTGTCACGCAGGAGACTGGGGTTTGATTCCCTGCCTGGGAGGACCA
	Nuclear	AlaCGC	719	GGGGGTGTAACTCAGCGGTAGAGTGTCCGCTTCGCATGCGGAAAGTCCTGGGTTCAAGTCCCAGCTCCTCCACCA
	Nuclear	AsnATT	151	TGGCTGGGTGGCTAGAGCAACGGATTATTGTGCAGTAGGGTGTGGGTTCGATTCCCGCGTCGGCCA
	Nuclear	ThrAGT	7462	GGCGCCGTGGCTTAGTTGGTTAAAGCGCCTGTCTAGTAAACAGGAGATCGAGGGTTCGAATCCCTCCGGAGCCTACCA
	Nuclear	ValCAC	688	GTTTTCGTAGTGTAGTGGTTATCACGTGCGCCTCACACGCGCAAGGTCCCCGGTTCGAACCCGGGCGGAAACACCA
	Nuclear	ThrCGT	7892	GCCTCTTTAGCTCAGTGGTAGAGCACTGGTCTCGTAAACCAGGGGTCGTGAGTTCAAACCTCACAGGAGGCACCA
	Nuclear	ArgTCG	692	GGCCGTGTGGCCTAACGGATAAGGCGTCGGACTTCGAATCCGAAGATTGCGAGTTCGAGTCTCGTCACGGTCGCCA
	Nuclear	ValTAC	6962	GGTTCCGTGGTGTAGTGGTTATCACATCTGCTTTACACGCAGAAGGTCGCCGGTTCGATCCCGGCCGGAATCACCA
	Nuclear	LeuCAG	6752	GTCAGGATGGCCGAGTGGTCTAAGGCGCTGCGTTCAGGTCGCAGTCCACTTCTGTGGGCGTGGGTTCGAATCCCACTTCTGACACCA
	Nuclear	UndetNNN	170	CAATGATAGCTGCGTGGTTAGAGCATTGGATCGTCAAACGGGAGTCCTGGGTTCGATCCCCAGTCGGGCTCCA
	Nuclear	ValCAC	720	GTTTCTGTAGTGTAGTGGTTATCACGTCCGCCTCACACGCGGAAGGTCCCCGGTTCGAGCCCGGGCAGAAACACCA
	Nuclear	MetCAT	593	AGCAGAGTGGCGCAGTGGAAGCGTGCTGGGCCCATAACCCAGAGGTCCGAGGATCGAAACCTCGCTCTGCTACCA
	Nuclear	ProTGG	7022	GGCCCGTTGGTCTAGGGGTATGATTCCTGCTTTGGGTGCAGGAGGTCCCGGGTTCAAATCCCGGACGGGCCCACCA
	Nuclear	UndetNNN	292	GGCTAGCTCAGTTGGTAGAGCATGAAGCTCTTATAATCTCAGGGTTGTGGGTTGGTGCCCCACGTTGGGCGCCACCA
	Nuclear	LysCTT	384	GGTGTTTGTTCATGACGAAATACTGGTAGAGCATGAGACTCTTAATCTCAGGGTCGTGGGTTCGAGCCCCACGTTGGGCGCCACCA
	Nuclear	AlaGGC	306	GCCTCAGTGGTGTAGTGGATGCATGTGGGTCGGCAATCCGGAGGGCCTGGGTTCAATTCCCAGGCTGGGCACCA
	Nuclear	SerACT	188	TGATGGCTGCATGCACAAGATTATGGTTTACTAAACCAAAGGTCCTGGGTTCGAATCCCAGCCAAGCCA
	Nuclear	AsnGTT	7062	GCCTCCGTGGCGCAATCGGCTAGCGCGTTCGGCTGTTAACCGAAAGGTTGGTGGTTCGAGCCCACCCGGGGGCGACCA
	Nuclear	LysTTT	757	GCCCGGATAGCTCAGTCGGTAGAGCATTAGGCTTTTATCCTAAGGGTCCAGGGTTCAAGTCCCTGTTTGGGCGCCACCA
	Nuclear	ArgACG	6792	GGCCCTGTGGCGCAACGGATAACGCGTCTGACTACGGATCAGAAGATTCCAGGTTCGAATCCTGGCAGGGTCGACCA
	Nuclear	SerTGA	222	GCGCTTGGTGGTGTAGTGGGTTGAGCCACAGCTTTCTGAACAAGTGGTCGTGGGTTCAAATCCCACTAGAGACGCACCA
	Nuclear	SerCGA	269	TGACCTGTTTTCTAATGCATCTACGCTGGACCGGCAATCCGGAGGGCCTGGGTTCGATTCCCAGGCTGGGCACGACCA
	Nuclear	AlaGGC	51616	GCCTCAGTGGTGTAGTGGAATGCACGCTGGACCGGCAATCCGGAGGGCCTGGGTTCGATTCCCAGGCTGGGCACCA
	Nuclear	SerTGA	211	GCGCTCAGTGGCGTAGTGGGTTGAGCCACAGCTTTCTGAACAAGAGGTCGTGGGTTCAAATCCCGCTAGAGACGCACCA
	Nuclear	ArgTCT	741	GTCCCTGTGGCGCAGAGGATAGCGCGTTGGACTTCTAATCCAAAGGTCGTGGGTTCGATCCCCACCAGGGATGCACCA
	Nuclear	SerACT	208	GCTGCAATATGCACAAGATTATGGTTTACTAAACCAAAGGTCCTGGGTTCGAATCCCAGCCAAGGCACCA
	Nuclear	AspGTC	178	CAATGATAGCTGCGTGGTTAGAGCATTGGATTGTCAAGCGGGAATCGTGGGTTCGATCCCCGCTTGGGCTCCA
	Nuclear	UndetNNN	618	GCCTGGGTAGCTCAGTTGGTAGAGCATTAGGAACGTTCTCATGAACAAAACAAATGATTAATAACATTTGAGTATGTAGTTCCATACGAACCTCGTTTCGCAACCTAAGGGTCCAGGGTTCGAGTCCCTGTCCAGGCACCA
	Nuclear	ProCGG	676	GGCCTGTTGGTCTAGGGGTATGATTCTCGCTTCGGGTGCGAGAGGTCCCGGGTTCAAATCCCGGACAGGCCCACCA
	Nuclear	SerCGA	7642	GCTGCGGTGTCCGAGTGGTTAAGGAGTTGGACTCGAAATCCAATGGGCTCTGCCCGCACAGGTTCGAATCCTGTCCGCAGCGACCA
	Nuclear	AspGTC	6347	TCCTCGGTAGTATAGTGGTAAGTATCCCCGCCTGTCACGCGGGAGACCGGGGTTCGATTCCCCGCCGGGGAGCCA
	Nuclear	UndetNNN	123	TGTGTGCAGAGACGGCTCTTCACGCCGAAGGTCGCGGGTTCGAGTCCCGCAGCCGCCA
	Nuclear	GluCTC	6912	TCCGGTATGGTCTAGTGGTTAGGATCCCTGGTTCTCACCCAGGAGGCCCGGGTTCGATTCCCGGTACCGGAACCA
	Nuclear	GluTTC	645	TCCGGTATGGTCTAGTGGCTAGGATACCTGGCTTTCACCCAGGAGGCTCGGGTTCGATTCCCGGTACCGGAACCA
	Nuclear	ArgACG	677	GGCCCTGTGGCGCAACGGATAACGCGTCTGACTACGGATCAGAAGATTCCAGGTTCGAATCCTGGCAGGGTCGCCA
	Nuclear	AsnGTT	704	GCCTCCGTGGCGCAATCGGCTAGCGCGTTCGGCTGTTAACCGAAAGGTTGGTGGTTCGAGCCCACCCGGGGGCGCCA
	Nuclear	AlaGGC	456	GCCTCAGTGGTGTAGTGGAATGCACGCTGGACCGGCAATCCGGAGGGCCTGGGTTCGATACCCAGGCTGGGCACCA
	Nuclear	CysGCA	783	GGGGGTATAGCTCAGTGGTAGAGCATTCGACTGCAGATCGAGAGGTCCCCGGTTCAAACCCGGGTGCCCCCTACCA
	Nuclear	LeuTAG	6722	GGTAGCGTGGCCGAGTGGTCTAAGGCGCTGGTTTTAGGCACCAGTCCGCAAGGGCGTGGGTTCGAATCCCACCGCTGCCACCA
	Nuclear	LysCTT	554	GCCCAGCTAGCTCAGTCAGTAGAGTATGAGGCTCTTAATCTCAGGGTTGTGGGTTCGTGCCCCACGTTGGGCGCCA
	Nuclear	MetCAT	5472	AGCAGAGTGGCGCAGTGGAAGCGTGCTGGGCCCATAACCCAGAGGTCCGTAGATCGAAACTACGCTCTGCTACCA
	Nuclear	SerTGA	206	GCTCAGTGGCGTAGTGGGTTGAGCCACGACTTTCTGAACAAGAGGTCGTGGGTTCAAATCCCACTAGAGATGCACCA
	Nuclear	MetCAT	537	AGCAGAGTGGCGCAGTGGAAGCGTGCTGGGCCCATAACCCAGAGGTCCATGGATCGAAACCATGTTCTGCTACCA
	Nuclear	MetCAT	413	AGCAGAGTAGCGCAGTGGAAGAGTGCTGGGCCCATAACCCAGAGATCCGTGGATTGAAACCATGCTCTGCTACCA
	Nuclear	AlaGGC	370	GCCTCAGTGGTGTAGTGGATGCACGCTGGACCGGCAATCCGGAAGGCCTGGGTTTGATTCCCAATCCCAGGCTGGGCACACCA
	Nuclear	SerCGA	210	GCGTAGTGGGTTGAGGCACAGCTTTCTGAACAAGAGGTCGTGGGTTCGAATCCCACTGGAGACGCACCA
	Nuclear	ProAGG	232	GCCACAGTGGCCTAGTAGGTAAGGTAGATGATTAGGATGCAAGGGGTTGTAGGTTCGAATCCCACCTACGGTGACCA
	Nuclear	SerCGA	274	GCCAGGAATGCACGCTGGACCGGCAATCCGGAGGGCCTGGGTTCGATTCCCAGGCTGGGCACCA
	Nuclear	AlaGGC	527	GCCTCAGTGGTGTAGTGGATGCACGCTGGACCGGCAATCCGGAGGGCCTGGGTTCGATTCCCAGACTGGGCACCA
	Nuclear	AlaTGC	766	GGGGATGTAGCTCAGTGGTAGAGCGTTCGCTTTGCATGTGAAAGGCCCCGGGTTCGATCCCCGGCATCTCCACCA
	Nuclear	LeuAAG	7352	GGTAGCGTGGCCGAGCGGTCTAAGGCGCTGGTTTAAGGCACCAGTCTCCTCGGAGGCGTGGGTTCGAATCCCACCGCTGCCACCA
	Nuclear	HisGTG	635	GCCGTGATCGTCTAGTGGTTAGGACCCTGCGTTGTGGCCGCAGTAACCCAGGTTCGAATCCTGGTCACGGCACCA
	Nuclear	LeuCAA	6562	GTCAGGATGGCCGAGCGGTCTAAGGCGCCAGACTCAAGTTCTGGTCCTCAATTGAGGGCGTGGGTTCGAATCCCACTTCTGACACCA
	Nuclear	LysTTT	822	GCCCGGATAGCTCAGTCGGTAGAGCATTAGGCTTTTAACCTAAGGGTCCAGGGTTCGAGTCCCTGTTCGGGCGACCA
	Nuclear	LeuTAA	6932	GTCAGGTTGGCCGAGTGGTCTAAGGCGCCAGATTTAAGCTCTGGTTCCCAAACGGGAGCGTGGGTTCGAACCCCACACCTGACACCA
	Nuclear	UndetNNN	489	GCCTGGGTAGCTCAGAGGATAGAGTGTTAGGAAAACGTTACGGCTGCTTATCGTTACGTATGACGTAGTAATACGATTTCGATGCGGCGTTTCACACCCTAAAAGTCCAGGGTTCGAATCCCTGTCCAGGCACCA
	Nuclear	AlaGGC	510	GCCTCAGTGGTGTAGTGGAATGCACACTGGACCGGCAATCCGGAGGGCCTGGGTTCGATTCCCAGGCTGGGCACCA
	Nuclear	SerACT	1932	TGGTAGCCCAGTGGTTAGGGCAGTGGAATACTATTTGGGAGGTCGTAGGTTCGATCCCCACCCAGGCCA
	Nuclear	AlaGGC	505	GCCTCAGTGGTGTAGTGGAATGCATGCTGGACCGGCAATCCGGAGGGCCTGGGTTCGATTCCCAGGCTGGGCACACCA
	Nuclear	AlaGGC	507	GCCTCAGTGGTGTAGTGGATGCACGCTGGACCGGCAATCCAGAGGGCCTGGGTTCCATTCCCAGGCTGGGCACACCA
	Nuclear	SerACT	207	GCAGCCCAGAGGTTAGGGCAGTGGAATACTATTCGGGAGGTCGTAGGTTCAATCCCCACCCAGGGCACCA
	Nuclear	UndetNNN	335	GCCTCAGTGGTGTAGTGGATGCACGCTGGACCCGACAATCCGGAAGGCCTGGGTTCAATTTCCAGGCTGGGCACACCA
	Nuclear	ValGAC	422	GCCTCAGTGGTGCAGTGGATGCACACTGGACAGACAATCTGGAAGGCCTGGGTTCAATTCCCAGGCTGGGCACACCA
	Nuclear	AlaGGC	492	GCCTCAGTGGTGTAGTGGAATGCATGCTGGACCGGCAATCCGGAGGGCCTGGGTTCGATTCCCAGGCTGGGCACCA
	Nuclear	SerTGA	743	GCTGCGGTGTCCGAGTGGTTAAGGAGTTGGACTTGAAATCCAATGGGTTTTACCCGCACAGGTTCGAATCCTGTCCGCAGCGCCA
	Nuclear	GlyGCC	7322	GCATTGGTGGTTCAGTGGTAGAATGCTCGCCTGCCACGCGGGCGACCCGGGTTCGATTCCCGGCCAATGCACCA
	Nuclear	TyrGTA	7472	CCTCCGATAGCTCAGTTGGTAGAGCGGTGGACTGTAGATCCATAGGTCGCTGGTTCAAATCCGGCTCGGAGGACCA
	Nuclear	ArgTCG	693	GGCCGTGTGGCCTAATGGATAAGGCGTCGGACTTCGGATCCGAAGATTGCGAGTTCGAATCTCGTCACGGTCGCCA
	Nuclear	AlaGGC	444	GCCTCAGTAATCAGTGGTGTAGTGGATGCATGCTGGACCGGCAATCCGGAGGGCCTGGGTTCGATTCCCAGGCTGGGCACCA
	Nuclear	UndetNNN	313	AGGTGAATAGAGCATGAGACTCTTAATCTCAGGGTTGTGGGTTCGAGCCCCACGTTGGGCGCCACCA
	Nuclear	UndetNNN	565	GCCGTGATCGTCTAGTGGTCAAGACGTTGCGTTATTTAATCGCAATAACCCAGGTTCGAGTCCTGGTCACGGCACCA
	Nuclear	ThrCGT	416	GCCTCGGTGGTGTGATGGAGGCATGCTGGACTCGTAATCCATAGGGCCTGGGTTCGACTACCAGCCTGGGCACCA
	Nuclear	SerCGA	271	ACCGCGGTAGCCCAGTGGTCAGGGTAGTAGGTAAGTAAGCAGTGTGAGAGGTCATGGGTTCGATCCCCATCTGGGGTGACCA
	Nuclear	AlaGGC	4942	GCCTCAGTGGTGTAGTGGAATGCACGCGGGACCGGCAATCCGGAGGGCCTGGGTTCGATTCCCAGGCTGGGCACCA
	Nuclear	TyrGTA	739	CCTTCGGTAGCTCAGTTGGTAGAGCGGTGGACTGTAGATCCATAGGTCGCTGGTTCAAATCCGGCCCGAAGGACCA
	Nuclear	GlyCCC	636	GCACCGCTGGTGTAGTGGTATCATGCAAGATTCCCATTCTCGCGACCCGGGTTCGATTCCCGGGCGGTGCACCA
	Nuclear	GlyGCC	753	GCATCGGTGGTTCAGTGGTAGAATGCTCGCCTGCCACGCGGGCGACCCGGGTTCGATTCCCGGCCGATGCACCA
	Nuclear	IleAAT	7593	GGCCCATTAGCTCAGTTGGTTAGAGCGTCGTGCTAATAACGCGAAGGTCGTGGGTTCGATCCCCCCATGGGCCACCA
	Nuclear	LeuTAA	688	GTCAGGTTGGCCGAGCGGTCTAAGGCGCCAGATTTAAGCTCTGGTTCCCAAACGGGAGCGTGGGTTCGAACCCCACACCTGACACCA
	Nuclear	GlyTCC	6692	GCGATGGTGGTGTAATGGTCAGCATAGTTGCCTTCCAAGCAGTTGATCCGGGTTCGATTCCCGGCCATCGCACCA
	Nuclear	SerTGA	213	GCTTGGTGGTGTAGTGGGATGAGCCACAGCTTTCTGAACAAGAGGTCGTGGGTTCAAATCCCGCTAGAGACGCAAGCACCA
	Nuclear	SerAGA	242	GTACCAGTAGCTGCATGGATAAGGTAACGGATTAGAGTGCCGAAGATGTGGGTTCAATTCCCGCGTCGGGCACACCA
	Nuclear	AlaGGC	498	GCCTCAGTGGTGTAGTGGAATGCACGCTGGACTGGCAATCTGGAGGGCCTGGGTTCGATTCCCAGGCTGGGCACCA
	Nuclear	AlaAGC	289	ACCTAGTCTGGTGTAGTGGATGCACACTGTCCCAGCAATCCGGAGGGCCTGGGTTCGATTCCCAGGCTGGGCACCA
	Nuclear	ProAGG	675	GGCTCGTTGGTCTAGGGGTATGATTCTCGCTTAGGGTGCGAGAGGTCCCGGGTTCAAATCCCGGACGAGCCCACCA
	Nuclear	ProAGG	647	GGCTTGTTGGTCTAGGGGTATGATTCTCGCTTAGGGTGCGAGAGGTCCCGGGTTCAAATCCCGGACAAGCCCGACCA
	Nuclear	GlnTTG	678	GGTCCCATGGTGTAATGGTTAGCACTCTGGACTTTGAATCCAGCGATCCGAGTTCAAATCTCGGTGGGACCTCCA
	Nuclear	GlnCTG	713	GGTCCCATGGTGTAATGGTTAGCACAATGGACTCTGAATCCATAGATCCGAGTTCAAATCTCGGTGGGACCTACCA
	Nuclear	ProCGG	318	GCTGCCTGGTAGCCTAGTTGGTAAGGCTACGGACTCGGGATCCGTTGATTCGGAGGTCCGGGTTCGAGCCCAGCTAGAGCCCCA
	Nuclear	ProTGG	702	GGCCCGTTGGTCTAGGGGTATGATTCCTGCTTTGGGTGCAGGAGGCCCCGGGTTCAAATCCCGGACGGGCCCACCA
	Nuclear	LysCTT	7672	GCCCGGCTAGCTCAGTCGGTAGAGCATGAGACTCTTAATCTCAGGGTCGTGGGTTCGAGCCCCACGTTGGGCGACCA
	Nuclear	HisGTG	622	GCCGTGATCGTCTAGTGGTTAGGACCTTGCGTTGTGGCCGCAATAACCCAGGTTCGAATCCTGGTCACGGCACCA
	Nuclear	LysCTT	206	AGCAGTGCTAACCATATTACGTATGAATTGGCATGAGACTCTTAATCTCAGGGTCGTGGGTTCGTGCCCCACGTTGGGCGCCACCA
	Nuclear	SerGCT	800	GACGAGGTGGCCGAGTGGTTAAGGCGTTGGACTGCTAATCCAATGTGCTATGCACGCGTGGGTTCGAATCCCATCCTCGTCGCCA
	Nuclear	SerCGA	269	CCATTTTTTAGCTATGTTCCGGCTGAGACTCTTAATCTCAGGGTCGTGGGTTCGAACCCCACGTTGGGCGCCACCA
	Nuclear	ValAAC	7183	GTTTCCGTGGTGTAGTGGTTATCACATCCGCCTAACACGCGGAAGGTCCCCGGTTCGATCCCGGGCGGAAACACCA
	Nuclear	AlaCGC	705	GGGGGTGTAACTCAGCGGTAGAGTGTCCGCTTCGCATGCGGAAAGTCCTGGGTTCAAGTCCCAGTACCTCCACCA
	Nuclear	GlnCTG	662	GGTCCCATGGTGTAATGGTTATCATTCTGGACTCTGAATCCAGCGATCCGAGTTCGAATCTCGGTGGGACCTCCA
	Nuclear	IleTAT	609	GCTCCAGTGGCGCAATAGGTTAGCGCACGGTACTTATAATGCCGGGGTTGTGAGTTCGAGCCTCACCTGGAGCACCA
	Nuclear	AlaGGC	418	GCCTCAGTGGTGTAGTGGAATGCACGCTGCGACGCTGGACCGGCAATCCGGAGGGCCTGGGTTCGATTCCCAGGCTGGGCACCA
	Nuclear	AspGTC	206	TTCTCGGTAGTATAGTGGTAAGTATCCCAATCTGTCATGTGGGAGAACGGGGTTCAATTCCCTGCCAGGGAGCCA
	Nuclear	LysCTT	713	GCCCGGCTAGCTCAGTTGGTTGAGCATGAGACTCTTAATCTCAGGGTCGTGGGTTCGAGCCCCATGTTGGGCGCCA
	Nuclear	AlaGGC	475	GCCTCAGTGGTGTAGTGGAATGCACGCTGGACCGGCAATCCGGACTTCCGGAGGGCCTGGGTTCGATTCCCAGGCTAGGCACCA
	Nuclear	ArgTCT	719	GTCCTTGTGGCGCAGAGGATAGCGCGTTGGACTTCTAATCCAAAGGTCGTGGGTTCGATCCCCACCAAGGATGCACCA
	Nuclear	AspGTC	269	TGATAGCTGAGTGGTGAGAGCTCTGGACTGTCACGCAGGAGTCGTGGGTTCGAACCCCATCGGGTCAGACCA
	Nuclear	SerCGA	302	GGGCCGGTGGGAATGCACGCTGGACCGGCAATCCGGAGGGCCTGGGTTCGATTCCCAGGCTGGGCACGACCA
	Nuclear	GluCTC	386	CAATAGCTCAGTCAGTAGAGCTTGAGACTCTCAATCTCAGGGTTGTGGGTTTGTGCCCCATGTTGGGCGCCACCA
	Tremblaya	LysCTT	230	TCCTCGATAGCTCAGCGGCAGAGCGGCGGACTCTTAATCCGCGCGCCGAGTGTTCGATCCCAGGTCGCGCTGCCA
	Tremblaya	ArgACG	543	GCGACTGTAGCTCAGTTGGAAGAGCACCTAGGTACGAACTAGGAGGGCGTGGGTTAAAATCCTGCCAGTCGTTCCA
	Tremblaya	SerTGA	434	GCACCTGTACTCAATTGGTGAGAGTTACCACTTGAGGTGGTAAAGGTTGCTGGTTCGAGTCCAGTCAGGTGTGCCA
	Tremblaya	TrpCCA	456	GGGTAATTAGCTCAGCGGTAGAGCTCTACCGCCACGGGGTAGCGGCAGTTGGTTCGACCCCAACATTACCCACCA
	Tremblaya	UndetNNN	496	GTGGCTGTAGCTCAGTTGGCAGAGCTCAGGATTGTGGTCCAGTTGTCGTGGGTTCGAGTCCCATCAGCCACCCACCA
	Tremblaya	UndetNNN	451	ACTAGCGTAGCTCAGGGTGCGAGCGTCGCATTGATAATGCGTCGGACGCTGGTTCGATACCAGCCAGGCCCACCA
	Tremblaya	AlaTGC	645	GGGGGTCTAGCTCAGTGGCAGAGCGTCTGCTTTGCACGCAGAGTGCCGTCGGTTCGATCCCGACTACCTCCACCA
	Tremblaya	LysCTT	525	GGGCCTGTAGCTCAGCGGTAGCGGCAGTCGACTCTTAATCGACCAGCCGTTGGTTCGACCCCAACCAGGCCAACCA
	Tremblaya	MetCAT	656	TGCGGGATAGAGCAGCTAGGAAGCTCACCGGGCTCATAACCCGGAGGACGTGGGTTCAAATCCTACTCCCGCTACCA
	Tremblaya	LysCTT	739	GGAGCGTTAGCTCAGCGGCAGAGCGGCGGACTCTTAATCCGCGCGCCGAGTGTTCGAATCACTCACGCTCCACCA
	Tremblaya	UndetNNN	0	CGACTGGTAGCTCAGTGGTAAAAGCAGCGGACTGAAAATAAGCCGGGCTGTGGTTAGCTTCCATCCCCAGCAACCACCA
	Tremblaya	UndetNNN	456	AGGGGAATAGCTAAGCGGGTCAAGGCACCGGAGCTCCCGGATAACGAAGGTTCGAATCCTTCTTCCCCTGCCA
