## Supplementary Table 6 for "Expression of four mitochondrial tRNAs from only two loci"

### Sheet: edgeR_results_with_genome
Supplementary table 6| EdgeR results for mitochondrial YAMAT libraries vs total insect YAMAT libraries
	tRNA	Genome	avgCPM	logFC	logCPM	F-statistic	PValue	FDR
	Mitochondria-AspGTC-5559	Mitochondria	8626.18	5.19828	13.0745	215.865	1.18305e-41	1.57037e-39
	Mitochondria-SerTCT-3432	Mitochondria	42019.4	5.01647	15.3588	214.148	2.21178e-41	1.57037e-39
	Mitochondria-GlyTCC-4014	Mitochondria	18426	5.01713	14.1694	211.997	4.85239e-41	1.98837e-39
	Mitochondria-IleGAT-8948	Mitochondria	51541	4.97311	15.6534	211.605	5.60103e-41	1.98837e-39
	Mitochondria-TrpTCA-7939	Mitochondria	46773.9	4.95601	15.5134	210.379	8.77499e-41	2.4921e-39
	Mitochondria-MetCAT-9114	Mitochondria	74515.1	4.90195	16.1852	207.371	2.6496e-40	6.27073e-39
	Mitochondria-AsnGTT-3485	Mitochondria	21273.8	4.92247	14.3768	206.477	3.68208e-40	7.46936e-39
	Mitochondria-GluTTC-3373	Mitochondria	15146.6	4.92907	13.8867	205.069	6.18948e-40	1.02112e-38
	Mitochondria-LeuTAA-6336	Mitochondria	33840.4	4.8797	15.0465	204.948	6.47189e-40	1.02112e-38
	Mitochondria-SerTGA-13353	Mitochondria	32937.2	4.87194	15.0074	204.396	7.93408e-40	1.04584e-38
	Mitochondria-PheGAA-3321	Mitochondria	27354.2	4.8775	14.7395	204.34	8.10158e-40	1.04584e-38
	Mitochondria-ThrTGT-133	Mitochondria	8712.75	5.0051	13.0889	203.98	9.2518e-40	1.0948e-38
	Mitochondria-ProTGG-78	Mitochondria	11602.3	4.83685	13.5021	196.706	1.37938e-38	1.50671e-37
	Mitochondria-AlaTGC-3608	Mitochondria	24105	4.71453	14.557	193.594	4.41804e-38	4.48116e-37
	Mitochondria-ValTAC-9055	Mitochondria	40908.4	4.64134	15.3201	189.998	1.70611e-37	1.61512e-36
	Mitochondria-HisGTG-1741	Mitochondria	2117.87	5.34015	11.0483	185.595	9.00049e-37	7.98793e-36
	Mitochondria-LysTTT-5620	Mitochondria	18535	4.57751	14.178	184.095	1.59006e-36	1.32817e-35
	Mitochondria-ArgTCG-3549	Mitochondria	12845	4.55612	13.6489	180.211	6.97335e-36	5.5012e-35
	Mitochondria-CysGCA-3617	Mitochondria	6039.69	4.64775	12.5602	173.451	9.31413e-35	6.96109e-34
	Mitochondria-LeuTAG-12209	Mitochondria	11969.1	4.40191	13.547	170.124	3.36508e-34	2.38921e-33
	Mitochondria-UnkNNN-78	Mitochondria	4815.05	4.60421	12.2333	164.737	2.72739e-33	1.84424e-32
	Mitochondria-TyrGTA-9060	Mitochondria	7298.01	4.28669	12.8333	157.372	4.88951e-32	3.15595e-31
	Mitochondria-GlnTTG-9007	Mitochondria	5373	4.29569	12.3915	150.376	7.80506e-31	4.81878e-30
	Moranella-LysTTT-835	Moranella	787.618	-2.08412	9.62158	33.4015	1.237e-08	7.21442e-08
	Moranella-AlaTGC-735	Moranella	1831.88	-1.96521	10.8392	33.3471	1.27014e-08	7.21442e-08
	Moranella-LeuCAG-662	Moranella	651.016	-2.01225	9.34682	30.8513	4.28423e-08	2.33985e-07
	Moranella-ThrGGT-762	Moranella	347.154	-2.01904	8.43991	29.6827	7.59087e-08	3.99223e-07
	Moranella-AlaGGC-800	Moranella	417.574	-1.99966	8.7063	29.532	8.17296e-08	4.14486e-07
	Moranella-ValTAC-777	Moranella	1842.74	-1.80067	10.8477	28.3187	1.48317e-07	7.26243e-07
	Moranella-PheGAA-797	Moranella	631.137	-1.92181	9.30207	28.2477	1.5359e-07	7.26992e-07
	Moranella-IleGAT-691	Moranella	1976.1	-1.72132	10.9485	26.2176	4.18284e-07	1.91601e-06
	Moranella-ValGAC-806	Moranella	327.005	-1.81063	8.35369	24.1056	1.19364e-06	5.29677e-06
	Moranella-GlyTCC-696	Moranella	2539.96	-1.60451	11.3106	23.6148	1.52452e-06	6.56005e-06
	Moranella-Ile2CAT-768	Moranella	301.464	-1.77119	8.23637	22.9961	2.0764e-06	8.67203e-06
	Moranella-ThrTGT-876	Moranella	742.581	-1.61932	9.5366	20.6861	6.61832e-06	2.68515e-05
	Moranella-ArgACG-822	Moranella	1087.04	-1.55703	10.0863	20.0317	9.20694e-06	3.63162e-05
	Moranella-MetCAT-795	Moranella	449.508	-1.57269	8.81254	18.8621	1.66432e-05	6.38738e-05
	Moranella-LeuGAG-728	Moranella	783.411	-1.53115	9.61382	18.6631	1.84113e-05	6.88002e-05
	Moranella-ArgTCT-748	Moranella	303.248	-1.57218	8.24484	18.3434	2.16584e-05	7.88588e-05
	Nuclear-SerGCT-800	Nuclear	8077.07	1.27613	12.9796	17.9476	2.64902e-05	9.25279e-05
	Moranella-GlyGCC-871	Moranella	4262.25	-1.34366	12.0574	17.931	2.67158e-05	9.25279e-05
	Moranella-LeuTAG-684	Moranella	705.754	-1.45418	9.46323	16.7729	4.82526e-05	0.00016314
	Moranella-LeuTAA-582	Moranella	669.418	-1.39518	9.38697	15.4268	9.63115e-05	0.000318052
	Moranella-LeuCAA-738	Moranella	476.117	-1.37137	8.89547	14.5582	0.000150803	0.000486683
	Moranella-SerTGA-880	Moranella	568.374	-1.35081	9.15096	14.3211	0.000170503	0.000538031
	Moranella-ProCGG-741	Moranella	394.827	-1.29267	8.6254	12.8157	0.000373135	0.00115185
	Moranella-ArgCCG-712	Moranella	731.136	-1.24079	9.51417	12.3751	0.000469902	0.0014197
	Moranella-HisGTG-713	Moranella	327.141	-1.26696	8.35421	12.1679	0.000523828	0.00154966
	Nuclear-SerAGA-7563	Nuclear	16451.3	1.01996	14.0059	12.0287	0.000563567	0.00163319
	Moranella-fMetCAT-778	Moranella	712.849	-1.21493	9.47765	11.8567	0.000616872	0.00175192
	Nuclear-ArgTCG-697	Nuclear	490.299	1.20826	8.93748	11.4167	0.000777761	0.00216553
	Moranella-ProGGG-688	Moranella	787.314	-1.16741	9.62096	11.0527	0.000942685	0.00257426
	Nuclear-SerTGA-741	Nuclear	5741.7	0.971803	12.4873	10.0125	0.00163802	0.00438866
	Moranella-TrpCCA-781	Moranella	1662.03	-1.00323	10.6988	9.03774	0.00276149	0.00726169
	Nuclear-GluTTC-645	Nuclear	2606.37	-0.96547	11.3479	8.84174	0.00306911	0.00792388
	Nuclear-ArgTCG-683	Nuclear	14628.4	0.85281	13.8365	8.41688	0.00386157	0.00979184
	Nuclear-SerCGA-7642	Nuclear	10784.2	0.847984	13.3966	8.19956	0.0043448	0.0108239
	Nuclear-ThrCGT-7892	Nuclear	3625.42	-0.890859	11.824	7.83316	0.00530387	0.0129853
	Moranella-ProTGG-796	Moranella	1348.69	-0.935878	10.3974	7.66523	0.00581333	0.0139914
	Nuclear-CysGCA-783	Nuclear	5816.39	0.828476	12.5059	7.32848	0.0069913	0.0165461
	Tremblaya-TrpCCA-456	Tremblaya	0.40019	-1.68509	-1.04888	7.25264	0.00728875	0.0169672
	Tremblaya-LysCTT-739	Tremblaya	134.689	-0.989529	7.07439	6.99558	0.00839719	0.0192323
	Moranella-AsnGTT-816	Moranella	3269.61	-0.844216	11.6749	6.96553	0.00853765	0.0192436
	Nuclear-GlyCCC-636	Nuclear	398.78	-0.93991	8.63976	6.88287	0.00893641	0.0198277
	Nuclear-SerTGA-743	Nuclear	1523.43	0.856991	10.5731	6.55205	0.0107341	0.0234498
	Nuclear-GlyGCC-7322	Nuclear	10986.1	-0.751152	13.4234	6.45958	0.0113002	0.0243127
	Nuclear-ThrTGT-8102	Nuclear	4912.43	-0.771113	12.2622	6.18738	0.0131522	0.0278749
	Nuclear-GluTTC-7067	Nuclear	21939.9	-0.696152	14.4213	5.69719	0.0173183	0.0357774
	Moranella-TyrGTA-743	Moranella	1309.67	-0.806171	10.3551	5.6904	0.0173848	0.0357774
	Nuclear-MetCAT-7302	Nuclear	1408.11	-0.778649	10.4596	5.36484	0.0209017	0.0424006
	Nuclear-GlyTCC-6692	Nuclear	13162.6	-0.673363	13.6842	5.24972	0.0223156	0.0441895
	Nuclear-AlaTGC-766	Nuclear	4985.03	-0.708304	12.2834	5.24262	0.022406	0.0441895
	Nuclear-ArgTCG-693	Nuclear	1366.38	0.741701	10.4162	4.85371	0.0279874	0.0544413
	Nuclear-GluCTC-6912	Nuclear	10236.3	-0.645017	13.3214	4.7588	0.0295582	0.0567197
	Nuclear-AlaCGC-705	Nuclear	2915.6	-0.692875	11.5096	4.65304	0.0314174	0.0594836
	Nuclear-AlaCGC-719	Nuclear	1066.89	-0.721341	10.0593	4.44558	0.0354289	0.0661961
	Nuclear-AsnGTT-704	Nuclear	49706	0.604429	15.6011	4.34034	0.0376662	0.0694623
	Nuclear-GlyGCC-753	Nuclear	5179.72	-0.640166	12.3387	4.31725	0.0381765	0.0695007
	Nuclear-ArgCCT-6742	Nuclear	2289.76	-0.648144	11.161	3.96508	0.0469319	0.0843585
	Tremblaya-MetCAT-656	Tremblaya	48.8519	-0.77384	5.61255	3.88107	0.0493188	0.0875408
	Nuclear-ArgACG-677	Nuclear	7560.01	0.583558	12.8842	3.81564	0.0512667	0.0898749
	Moranella-GlnTTG-708	Moranella	3503.12	-0.618371	11.7745	3.79026	0.0520442	0.0901253
	Nuclear-MetCAT-5472	Nuclear	2235.65	-0.616488	11.1265	3.58013	0.0589829	0.10091
	Nuclear-MetCAT-537	Nuclear	60.8663	-0.711323	5.92931	3.36152	0.0672597	0.113701
	Moranella-GlnCTG-697	Moranella	2260.63	-0.588862	11.1426	3.2728	0.0709658	0.118555
	Nuclear-IleTAT-609	Nuclear	3221.82	-0.572154	11.6537	3.21838	0.0733476	0.120722
	Nuclear-LysCTT-713	Nuclear	48.2619	0.702562	5.5929	3.20461	0.0739637	0.120722
	Nuclear-LysCTT-7672	Nuclear	31260.9	0.497944	14.9321	2.94205	0.0868466	0.139123
	Nuclear-PheGAA-7883	Nuclear	10836.9	-0.505015	13.4037	2.93551	0.0871971	0.139123
	Nuclear-LeuAAG-7352	Nuclear	5190.69	-0.515883	12.3417	2.81259	0.0940777	0.148434
	Nuclear-ProTGG-702	Nuclear	4945.67	0.506955	12.272	2.69512	0.10121	0.157931
	Moranella-GluTTC-574	Moranella	4739.21	-0.506854	12.2105	2.67515	0.10248	0.158176
	Nuclear-AlaGGC-527	Nuclear	0.92839	-0.846335	-0.00749174	2.63445	0.105123	0.16051
	Nuclear-MetCAT-593	Nuclear	1102.86	-0.548406	10.1071	2.59186	0.10797	0.163104
	Moranella-CysGCA-627	Moranella	2415.04	-0.518797	11.2379	2.56371	0.109898	0.164268
	Nuclear-MetCAT-698	Nuclear	2683.7	-0.487396	11.39	2.29177	0.130618	0.193205
	Nuclear-GlnCTG-662	Nuclear	6135.02	0.45286	12.5829	2.22947	0.135956	0.199028
	Nuclear-CysGCA-768	Nuclear	2271	0.469188	11.1491	2.08407	0.149394	0.21647
	Nuclear-TyrGTA-7472	Nuclear	2551.01	-0.446009	11.3169	1.90944	0.167569	0.240352
	Nuclear-ArgTCG-692	Nuclear	2982.88	0.403411	11.5425	1.59136	0.207649	0.294862
	Nuclear-ProTGG-7022	Nuclear	6330.21	0.372945	12.628	1.5216	0.217888	0.301037
	Nuclear-MetCAT-5763	Nuclear	20935.8	-0.358386	14.3537	1.5194	0.21822	0.301037
	Nuclear-AlaAGC-6203	Nuclear	10404	-0.363174	13.3449	1.51849	0.218358	0.301037
	Moranella-ArgCCT-515	Moranella	1617.8	-0.406071	10.6599	1.49973	0.221221	0.302052
	Nuclear-ArgTCT-741	Nuclear	9870.47	0.355078	13.2689	1.4475	0.229431	0.310278
	Nuclear-AlaGGC-51616	Nuclear	0.412745	-0.702524	-1.0846	1.42029	0.233854	0.313276
	Nuclear-LeuTAG-6722	Nuclear	2816.54	-0.373177	11.4597	1.35357	0.245144	0.325331
	Nuclear-AspGTC-6347	Nuclear	73576.3	0.331994	16.167	1.31863	0.251321	0.33044
	Nuclear-LeuCAG-6752	Nuclear	1396.83	-0.367248	10.448	1.20328	0.273133	0.355824
	Tremblaya-AlaTGC-645	Tremblaya	0.656063	-0.58117	-0.471141	1.15661	0.282626	0.364845
	Nuclear-ArgTCT-719	Nuclear	15451.1	0.308662	13.9154	1.11909	0.290564	0.371713
	Nuclear-LeuCAA-6562	Nuclear	3880.23	-0.324683	11.9219	1.06488	0.302545	0.383583
	Nuclear-LysTTT-8212	Nuclear	2678.42	0.32642	11.3872	1.03038	0.310501	0.390187
	Nuclear-LysTTT-847	Nuclear	4278.26	0.309124	12.0628	0.981415	0.322272	0.401426
	Nuclear-HisGTG-622	Nuclear	399.891	-0.331373	8.64369	0.868855	0.351669	0.434234
	Nuclear-AsnGTT-7062	Nuclear	0.698913	0.479893	-0.465256	0.820761	0.365342	0.447229
	Tremblaya-UndetNNN-456	Tremblaya	5.8683	0.371332	2.55937	0.717242	0.397407	0.482323
	Nuclear-ValTAC-6962	Nuclear	7920.27	0.246208	12.9513	0.687754	0.407278	0.487517
	Moranella-SerGCT-834	Moranella	3300.03	0.26141	11.6883	0.677103	0.410931	0.487517
	Nuclear-GlnTTG-691	Nuclear	1.39144	0.398018	0.5017	0.664351	0.41537	0.487517
	Nuclear-ValCAC-720	Nuclear	4333.49	-0.253957	12.0813	0.664209	0.415419	0.487517
	Nuclear-LeuTAA-6932	Nuclear	2363.91	-0.251775	11.207	0.604796	0.437078	0.506895
	Nuclear-TrpCCA-716	Nuclear	47.7774	-0.302895	5.57997	0.599552	0.439071	0.506895
	Nuclear-ProAGG-675	Nuclear	8104.77	0.221834	12.9846	0.559263	0.454867	0.520896
	Nuclear-ValAAC-7183	Nuclear	11453	-0.181252	13.4834	0.380907	0.537365	0.610447
	Nuclear-LysCTT-554	Nuclear	3.02378	0.268253	1.60782	0.343683	0.557944	0.628794
	Moranella-SerCGA-763	Moranella	439.339	0.202852	8.7793	0.328199	0.566948	0.633911
	Nuclear-GlnTTG-678	Nuclear	22837.5	0.152372	14.4791	0.275618	0.599793	0.663605
	Nuclear-ValCAC-688	Nuclear	337.297	-0.186021	8.39811	0.271019	0.602852	0.663605
	Nuclear-ThrAGT-7462	Nuclear	6565.75	0.151759	12.6808	0.254004	0.614465	0.671185
	Nuclear-HisGTG-6502	Nuclear	2757.19	0.129857	11.429	0.163904	0.685739	0.742579
	Nuclear-ProAGG-647	Nuclear	7934.25	-0.118297	12.9539	0.158939	0.690285	0.742579
	Nuclear-ThrAGT-797	Nuclear	439.208	-0.11123	8.77889	0.0987301	0.753474	0.804461
	Nuclear-TrpCCA-713	Nuclear	112.685	-0.109051	6.81677	0.0850445	0.770681	0.816692
	Moranella-SerGGA-654	Moranella	858.663	0.0690607	9.74601	0.0400327	0.841488	0.882883
	Nuclear-TyrGTA-739	Nuclear	3691.03	-0.0614813	11.8498	0.0379674	0.845578	0.882883
	Tremblaya-ArgACG-543	Tremblaya	35.974	-0.0616676	5.1707	0.0241762	0.876493	0.903716
	Nuclear-IleAAT-7593	Nuclear	4175.34	-0.0478712	12.0277	0.0234841	0.878259	0.903716
	Nuclear-LeuTAA-688	Nuclear	1960.7	-0.0471028	10.9372	0.0207393	0.885542	0.904655
	Nuclear-ProCGG-676	Nuclear	9984.88	0.0375554	13.2855	0.0162433	0.89863	0.911468
	Nuclear-HisGTG-635	Nuclear	1077.68	-0.0285177	10.0738	0.00702963	0.933211	0.939829
	Nuclear-GlnCTG-713	Nuclear	8168.57	-0.0173466	12.9959	0.0034247	0.953354	0.953354
