## Supplementary Table 9 for "Expression of four mitochondrial tRNAs from only two loci"

### Sheet: YAMAT oligos
Supplementary table 9A| YAMAT-seq adapters and primers
	Name	Sequence
	YAMAT_5-AD-A	GTTCAGAGTTCTACAGTCCGACGATCACTGGATACTGrGrA
	YAMAT_5-AD-G	GTTCAGAGTTCTACAGTCCGACGATCACTGGATACTGrGrG
	YAMAT_5-AD-C	GTTCAGAGTTCTACAGTCCGACGATCACTGGATACTGrGrC
	YAMAT_5-AD-U	GTTCAGAGTTCTACAGTCCGACGATCACTGGATACTGrGrU
	YAMAT_3-AD	/5Phos/GTATCCAGTTGGAATTCTCGGGTGCCAAGG/3ddC/
	YAMAT_RT	GCCTTGGCACCCGAGAATTCCA
	YAMAT_PCR_F1	AATGATACGGCGACCACCGAGATCTACACGTTCAGAGTTCTACAGTCCGA
	YAMAT_PCR_R1	CAAGCAGAAGACGGCATACGAGATCGTGATGTGACTGGAGTTCCTTGGCACCCGAGAATTCCA
	YAMAT_PCR_R2	CAAGCAGAAGACGGCATACGAGATACATCGGTGACTGGAGTTCCTTGGCACCCGAGAATTCCA
	YAMAT_PCR_R3	CAAGCAGAAGACGGCATACGAGATGCCTAAGTGACTGGAGTTCCTTGGCACCCGAGAATTCCA
	YAMAT_PCR_R4	CAAGCAGAAGACGGCATACGAGATTGGTCAGTGACTGGAGTTCCTTGGCACCCGAGAATTCCA
	YAMAT_PCR_R5	CAAGCAGAAGACGGCATACGAGATCACTGTGTGACTGGAGTTCCTTGGCACCCGAGAATTCCA
	YAMAT_PCR_R6	CAAGCAGAAGACGGCATACGAGATATTGGCGTGACTGGAGTTCCTTGGCACCCGAGAATTCCA

### Sheet: qPCR primers
Supplementary table 9B| primers for RT-qPCR of rRNA
	Name	Sequence
	P.citri_mito_rrnL_F	AAAAATTACTTTAGGGATAACAGGA
	P.citri_mito_rrnL_R	CATCGATCTTAACTCAAATCATGTA
	P.citri_cyto_rrnL_F	AGGGATAACTGGCTTGTGGC
	P.citri_cyto_rrnL_R	ACCTGTCTCACGACGGTCTA
	23S_Moranella_F	TTGTCCTGGTTTAAGCGTGC
	23S_Moranella_R	CTGTGTCGGTTTTGGGTACG
	23S_Tremblaya_F	GCACAAAGGTACGCTAAGCA
	23S_Tremblaya_R	CCTGTTATCCCCGGAGTACC
