## Supplementary Table 10 for "Expression of four mitochondrial tRNAs from only two loci"

### Sheet: Sheet1
Supplementary table 10| Genbank locus IDs for AlaRS, CysRS, TyrRS, and ValRS
aaRS	Genbank locus accession numbers
AlaRS	XP_065202421
CysRS	XP_065225826
TyrRS	TyrRS: XP_065210105/ XP_065210096
ValRS	XP_065200889
